# Lipidomic profiling of plasma extracellular vesicles as an effective means to evaluate the risk of preterm birth

**DOI:** 10.1101/2020.06.07.135764

**Authors:** Qianqian Zhao, Zhen Ma, Xinran Wang, Minling Liang, Wenjing Wang, Fengxia Su, Huanming Yang, Ya Gao, Yan Ren

## Abstract

Preterm birth is the main cause of infant death worldwide and results in a high societal economic burden associated with newborn care. Recent studies have shown that extracellular vesicles play an important role in fetal development during pregnancy. Here, we fully investigated differences in lipids in plasma, microvesicles and exosomes between 27 preterm and 66 full-term pregnant women in the early second trimester (12-24 weeks) using an untargeted lipidomics approach. Independent of other characteristics of samples, we detected 97, 58 and 10 differential features (retention time (RT) and m/z) with identification by multivariate and univariate statistical analyses in plasma, microvesicles and exosomes, respectively. These altered lipids were involved in the formation of the bacterial cell wall and chronic low-level inflammation and oxidative stress. Furthermore, lipids in microvesicles could distinguish patients who experienced preterm labor from controls better than lipids in plasma and exosomes. The candidate lipid biomarkers in microvesicles were also validated by the pseudotargeted lipidomics method. The validation set included 41 preterm and 42 healthy pregnant women. PS (34:0) in microvesicles was able to distinguish preterm birth from healthy pregnancy with higher accuracy. Our study shows that differences in lipids in plasma, microvesicles and exosomes are useful for understanding the underlying mechanisms, early clinical diagnosis and intervention of preterm birth.
