## Supplementary material for "Lipidomic profiling of plasma extracellular vesicles as an effective means to evaluate the risk of preterm birth": Table S1

### Sheet: Sheet1
Table S1.1. The CVs of LipidMix Internal Standards in all samples in positive mode. The values of CV < 20% are marked in red.
Compound Name	Chemical Formula	Adduct	m/z	Retention Time	CV(Plasma)%	CV(MV)%	CV(Exo)%
d18:1-18:1(d9) SM	C41H72D9N2O6P	H	738.647	5.87	9.01079	16.5502	13.9216
18:1(d7) Lyso PE	C23H39D7NO7P	H	487.35	1.36	18.3087	10.5385	14.335
15:0-18:1(d7) DAG	C36H61D7O5	H	588.558	8.43	22.5639	28.0983	17.3776
18:1(d7) Lyso PC	C26H45D7NO7P	H	529.399	1.3	6.83019	9.82976	18.9423
15:0-18:1(d7) PC	C41H73D7NO8P	H	753.613	6.7	15.424	19.1115	29.9528
Cholesterol (d7)	C27H39D7O	H-H2O	376.396	0.71	22.5096	78.8989	76.9277
18:1(d7) Chol Ester	C45H71D7O2	NH4	675.678	3.44	61.0593	58.0677	46.1415
15:0-18:1(d7)-15:0 TAG	C51H89D7O6	NH4	829.798	10.69	42.4081	68.9317	81.9023
15:0-18:1(d7) PI (NH4 Salt)	C42H75D7NO13P	NH4	846.596	10.45	_	_	_
15:0-18:1(d7) PE	C38H67D7NO8P	H	711.566	7.86	_	_	_
15:0-18:1(d7) PA (Na Salt)	C36H61D7NaO8P	Na	689.498	9.44	_	_	_
15:0-18:1(d7) PG (Na Salt)	C39H67D7NaO10P	Na	763.535	7.87	_	_	_
15:0-18:1(d7) PS (Na Salt)	C39H66D7NNaO10P	NH4	771.575	10.11	_	_	_
18:1(d7) MAG	C21H33D7O4	H	364.344	0.56	_	_	_
Table S1.2. The CVs of LipidMix Internal Standards in all samples in negative mode. The values of CV < 20% are marked in red.
Compound Name	Chemical Formula	Adduct	m/z	Retention Time	CV(Plasma)%	CV(MV)%	CV(Exo)%
15:0-18:1(d7) PC	C41H73D7NO8P	FA-H	797.604	6.66	7.40641	5.90091	10.0806
d18:1-18:1(d9) SM	C41H72D9N2O6P	FA-H	782.638	5.84	7.94431	3.79207	10.674
18:1(d7) Lyso PE	C23H39D7NO7P	-H	485.338	1.35	9.68057	5.20055	11.0244
18:1(d7) Lyso PC	C26H45D7NO7P	FA-H	573.39	1.29	9.12235	4.68881	11.4172
15:0-18:1(d7) DAG	C36H61D7O5	Cl	622.52	8.42	19.3004	21.2121	19.1751
15:0-18:1(d7) PE	C38H67D7NO8P	_	_	_	_	_	_
18:1(d7) Chol Ester	C45H71D7O2	_	_	_	_	_	_
Cholesterol (d7)	C27H39D7O	_	_	_	_	_	_
15:0-18:1(d7)-15:0 TAG	C51H89D7O6	_	_	_	_	_	_
15:0-18:1(d7) PG (Na Salt)	C39H67D7NaO10P	_	_	_	_	_	_
15:0-18:1(d7) PI (NH4 Salt)	C42H75D7NO13P	_	_	_	_	_	_
15:0-18:1(d7) PA (Na Salt)	C36H61D7NaO8P	_	_	_	_	_	_
15:0-18:1(d7) PS (Na Salt)	C39H66D7NNaO10P	_	_	_	_	_	_
18:1(d7) MAG	C21H33D7O4	_	_	_	_	_	_
