## Supplementary material for "Lipidomic profiling of plasma extracellular vesicles as an effective means to evaluate the risk of preterm birth": Table S2

### Sheet: Discovery experiment
Table S2.1. Protein concentration of plasma, microvesicles and exosomes.
Sample	Protein Concentration (μg/μl)
	Plasma	MV	Exo
P1	64.6716	1.28	3.2477
P2	83.3716	0.68521	2.56215
P3	67.8674	1.96908	4.26322
P4	62.0657	0.539782	2.71659
P5	63.8849	0.517865	3.29893
P6	65.6221	1.67381	3.17689
P7	100.777	1.08591	3.10169
P8	65.8844	0.554926	2.93862
P9	84.4369	0.706138	3.4143
P10	88.8455	0.222594	2.9158
P11	84.0927	0.207679	3.17857
P12	72.0139	1.11036	2.87187
P13	58.5748	0.439709	3.2732
P14	68.9983	0.458354	4.09784
P15	72.7022	0.496252	3.30953
P16	73.0792	1.07876	3.54104
P17	85.0433	0.133463	2.6015
P18	93.8442	0.244445	3.6061
P19	98.5971	0.37581	3.05099
P20	55.8214	0.0744127	2.82455
P21	64.5077	0.194162	2.84399
P22	74.0298	0.0759864	3.08141
P23	76.2915	0.650455	3.02818
P24	75.4799	0.239799	3.18618
P25	80.3781	0.218292	3.28165
P26	66.3883	0.0568024	2.30746
P27	71.5577	0.152797	1.26822
C1	63.1168	0.928872	2.90229
C2	71.5577	0.135861	1.79714
C3	65.7015	0.296602	2.92724
C4	66.0087	0.0433887	2.33361
C5	68.3585	0.0483345	2.67585
C6	65.7015	0.207127	2.53048
C7	68.1416	0.208251	2.54411
C8	63.2614	0.317584	1.90278
C9	79.4563	0.305369	2.94238
C10	56.8991	0.284312	1.96562
C11	73.4736	0.407284	1.7097
C12	58.562	0.500356	1.80965
C13	66.0449	0.0899247	2.7228
C14	62.448	0.235228	2.23821
C15	70.9431	0.165611	2.51155
C16	76.9078	0.385927	2.55849
C17	63.894	0.196261	2.0315
C18	71.5577	0.285511	2.63572
C19	68.5934	0.377656	2.295
C20	74.5219	0.249887	2.20641
C21	65.7376	0.972504	2.71826
C22	61.5985	0.496233	2.41614
C23	57.2787	0.368615	2.56076
C24	68.3585	0.46625	2.26622
C25	59.303	0.318593	2.69857
C26	65.3219	0.380292	2.85606
C27	69.3526	0.534127	1.768
C28	64.87	0.799857	1.9732
C29	60.0622	0.632289	2.23745
C30	37.6676	0.375396	2.13675
C31	53.5011	0.350761	3.02113
C32	68.738	0.137185	2.57969
C33	62.0865	0.137261	1.71954
C34	73.329	0.300889	2.32831
C35	69.0423	0.673045	3.4247
C36	65.3514	0.448772	1.99061
C37	71.896	0.426925	3.15287
C38	64.5714	0.456758	2.72128
C39	58.0838	0.672367	3.16423
C40	63.3347	0.279494	2.66222
C41	60.3097	1.03175	2.92572
C42	58.7497	0.957835	3.59203
C43	61.0137	0.287931	2.48959
C44	63.6011	0.40553	1.84826
C45	100.719	0.356863	1.88675
C46	87.8201	0.251544	2.66058
C47	61.1849	0.284843	2.65986
C48	82.9687	0.659183	3.40543
C49	60.2527	0.668209	2.8678
C50	61.8698	0.266084	2.46495
C51	65.8352	1.79173	2.69625
C52	62.459	0.696016	2.38059
C53	84.7319	1.4801	2.17644
C54	79.1923	0.299912	2.22917
C55	72.5384	0.523039	3.11605
C56	74.5706	0.586279	3.74551
C57	63.0163	0.489783	2.60403
C58	75.6359	0.283246	3.12619
C59	74.4067	0.135786	3.39656
C60	78.0615	0.235678	2.77555
C61	85.5841	0.234853	2.65304
C62	72.1778	0.0856533	2.75274
C63	77.9632	0.200007	3.64581
C64	85.9283	0.044213	3.15407
C65	70.8011	0.497358	1.40425
C66	71.883	0.131365	2.16383

### Sheet: Validation experiment
Table S2.2. Protein concentration of microvesicles.
Sample	Protein Concentration (μg/μl)
	MV
P1	0.269711
P2	0.962948
P3	0.738501
P4	0.573202
P5	0.398291
P6	0.796715
P7	0.491488
P8	0.693905
P9	0.637426
P10	0.74077
P11	0.319915
P12	0.39976
P13	0.458242
P14	0.381067
P15	0.306028
P16	0.545831
P17	0.408438
P18	0.764537
P19	0.322451
P20	0.377061
P21	0.358769
P22	0.541825
P23	0.632218
P24	0.628346
P25	0.615395
P26	0.685493
P27	0.450364
P28	0.391748
P29	0.427532
P30	0.413112
P31	0.215235
P32	0.314841
P33	0.538754
P34	0.530342
P35	0.645838
P36	0.635957
P37	0.575873
P38	0.542092
P39	0.427665
P40	0.67174
P41	0.624741
C1	0.391214
C2	0.414981
C3	0.417785
C4	0.320315
C5	0.396689
C6	0.602043
C7	0.372121
C8	0.339275
C9	0.147273
C10	0.588691
C11	0.307631
C12	0.332599
C13	0.494158
C14	0.610188
C15	0.565058
C16	0.627412
C17	0.479471
C18	0.383604
C19	0.3569
C20	0.367848
C21	0.48548
C22	0.553308
C23	0.593631
C24	0.582682
C25	0.520596
C26	0.362908
C27	0.360104
C28	0.683757
C29	0.454102
C30	0.582549
C31	0.404566
C32	0.474531
C33	0.649843
C34	0.590293
C35	0.37626
C36	0.411509
C37	0.530075
C38	0.388544
C39	0.462514
C40	0.331531
C41	0.412444
C42	0.473329
