## Supplementary material for "Lipidomic profiling of plasma extracellular vesicles as an effective means to evaluate the risk of preterm birth": Table S4

### Sheet: Plasma
Table S4.1. Detailed information on candidate biomarkers in plasma.
Feature	Compound	Compound ID	Description	Category	Main Class	Sub Class	Adducts	Formula	Score	Fragmentation Score	Mass Error (ppm)	Isotope Similarity	Theoretical Isotope Distribution	Neutral mass (Da)	m/z	Charge	Retention time (min)	ratio	t.test_p.value_BHcorrect	VIP	AUC
1.24_805.3187m/z		LMGP20050030	OKODiA-PI	Glycerophospholipids	Oxidized glycerophospholipids	Oxidized glycerophosphoinositols	M+K	C35H59O16P	37.8	0	1.94805	91.227	100 - 39.1 - 10.7 - 2.21 - 0.378		805.319	1	1.24478	1.78521	0.0073174	2.33877	0.809
1.72_1046.7279n		LMSP0601AA03	NeuAcalpha2-3Galbeta-Cer(d18:1/20:0)	Sphingolipids	Acidic glycosphingolipids	Gangliosides	M+Na, M+K, M+H	C55H102N2O16	48	53.5	4.7878	92.1249	100 - 62 - 22.2 - 5.81 - 1.23 - 0.219	1046.73	1069.72	1	1.71578	1.52798	0.00444392	1.94957	0.777
1.24_990.6651n		LMSP0601AA01	NeuAcalpha2-3Galbeta-Cer(d18:1/16:0)	Sphingolipids	Acidic glycosphingolipids	Gangliosides	M+Na, M+K, M+H	C51H94N2O16	37.7	0	4.85339	93.9558	100 - 57.6 - 19.6 - 4.9 - 0.995 - 0.172	990.665	1013.65	1	1.23717	1.49616	0.00266074	2.00596	0.776
1.16_689.3973n		LMGP20010036	OKODiA-PC	Glycerophospholipids	Oxidized glycerophospholipids	Oxidized glycerophosphocholines	M+H-H2O, M+Na	C34H60NO11P	35.7	5.25	9.97009	84.2631	100 - 38.2 - 9.38 - 1.72 - 0.259	689.397	712.351	1	1.161	1.40191	0.00393878	1.76962	0.761
0.72_460.2696m/z	LPG(13:0)	LMGP04050007	PG(13:0/0:0)	Glycerophospholipids	Glycerophosphoglycerols	Monoacylglycerophosphoglycerols	M+NH4	C19H39O9P	35.6	0	5.97426	84.6008	100 - 21.3 - 4.02 - 0.533		460.27	1	0.719383	1.37298	0.00307167	2.18685	0.759
0.53_674.0527m/z		C19881	GDP-D-glycero-alpha-D-manno-heptose				M+K	C17H27N5O17P2	44.5	31.3	2.79973	94.3417	100 - 21.2 - 5.63 - 0.875 - 0.138		674.053	1	0.534333	1.30762	0.0353701	1.35373	0.749
1.24_1035.6631m/z		LMSP0601AA01	NeuAcalpha2-3Galbeta-Cer(d18:1/16:0)	Sphingolipids	Acidic glycosphingolipids	Gangliosides	M+FA-H	C51H94N2O16	34.2	0	4.6451	76.3513	100 - 57.6 - 19.6 - 4.9 - 0.995 - 0.172		1035.66	-1	1.24338	1.59974	0.0156464	2.3623	0.745
9.42_637.6371n		HMDB0011767	Cer(d18:0/23:0)	Sphingolipids	Ceramides	Ceramides	M+H, M+Na	C41H83NO3	39	1.25	-0.377341	94.0108	100 - 45.8 - 10.9 - 1.77 - 0.223	637.637	660.627	1	9.41878	0.772961	0.00575602	1.63323	0.741
1.08_482.3245m/z	LPC(15:0)	HMDB0010381/LMGP01050016	LysoPC(15:0)	Glycerophospholipids	Glycerophosphocholines	Monoacylglycerophosphocholines	M+H	C23H48NO7P	40.3	7.33	0.849325	95.1761	100 - 26.1 - 4.7 - 0.635		482.325	1	1.07723	1.27868	0.0113761	1.37911	0.73
1.24_609.3249n		LMGP20020017	PHHdiA-PE	Glycerophospholipids	Oxidized glycerophospholipids	Oxidized glycerophosphoethanolamines	M-H, M+FA-H	C28H52NO11P	36.1	0	-4.75146	85.9274	100 - 31.7 - 7.11 - 1.19 - 0.167	609.325	608.318	-1	1.24338	1.20071	0.0153422	1.41544	0.729
1.30_464.3520n		HMDB0002163/LMST01010246	Trihydroxycoprostanoic acid	Sterol Lipids	Sterols	Cholesterol and derivatives	M+H-H2O, M+NH4	C28H48O5	36.3	0	4.01687	86.026	100 - 31 - 5.68 - 0.767	464.352	482.404	1	1.29808	1.22046	0.00444448	1.38152	0.727
1.14_545.3487n	LPC(20:3)	HMDB0010394/LMGP01050133	LysoPC(20:3(8Z,11Z,14Z))	Glycerophospholipids	Glycerophosphocholines	Monoacylglycerophosphocholines	M+Na, M+K, M+H	C28H52NO7P	44.6	31.6	1.08455	92.6674	100 - 31.5 - 6.24 - 0.924 - 0.111	545.349	546.354	1	1.13817	1.25263	0.0108278	1.37827	0.723
8.18_946.5809m/z		HMDB0061554	PS(DiMe(11,3)/DiMe(13,5))	Glycerophospholipids	Glycerophosphoserines	Phosphatidylserines	M+Na	C50H86NO12P	39.2	15.1	3.16236	84.6853	100 - 55.9 - 17.8 - 4.13 - 0.768 - 0.121		946.581	1	8.17545	0.763939	0.047987	1.54343	0.723
7.85_980.6299m/z	PI(44:8)	LMGP06010785	PI(22:4(7Z,10Z,13Z,16Z)/22:4(7Z,10Z,13Z,16Z))	Glycerophospholipids	Glycerophosphoinositols	Diacylglycerophosphoinositols	M+NH4	C53H87O13P	36.7	0.00101	7.96097	92.6163	100 - 58.8 - 19.7 - 4.78 - 0.933 - 0.154		980.63	1	7.84832	0.82406	0.0481539	1.4953	0.722
8.50_701.4115m/z	PA(35:6)	LMGP10010291	PA(17:2(9Z,12Z)/18:4(6Z,9Z,12Z,15Z))	Glycerophospholipids	Glycerophosphates	Diacylglycerophosphates	M+Na	C38H63O8P	35.7	0.0635	-5.50867	84.8068	100 - 42.1 - 10.3 - 1.85 - 0.266		701.412	1	8.49772	0.685553	0.0249657	1.92041	0.718
1.24_599.4399m/z	PA(P-31:1)	LMGP10030006	PA(P-16:0/15:1(9Z))	Glycerophospholipids	Glycerophosphates	1-(1Z-alkenyl),2-acylglycerophosphates	M+H-H2O	C34H65O7P	32.2	0	-5.91254	67.6978	100 - 37.8 - 8.38 - 1.37 - 0.18		599.44	1	1.23717	1.37869	0.0118047	1.60114	0.705
8.16_722.5389m/z	PG(P-32:1)	LMGP04030031	PG(P-18:0/14:1(9Z))	Glycerophospholipids	Glycerophosphoglycerols	1-(1Z-alkenyl),2-acylglycerophosphoglycerols	M+NH4	C38H73O9P	37	0.242	8.26892	93.9112	100 - 42.3 - 10.6 - 1.95 - 0.29		722.539	1	8.15947	0.821873	0.049551	1.42397	0.705
10.70_570.5477m/z		LMSP02020019	Cer(d18:0/h17:0)	Sphingolipids	Ceramides	N-acylsphinganines (dihydroceramides)	M+H	C35H71NO4	38.4	0	3.74621	96.3254	100 - 39.2 - 8.3 - 1.25 - 0.147		570.548	1	10.7025	0.744689	0.034034	1.18718	0.703
3.80_485.3602m/z		LMST03020627	2alpha-(3-Hydroxypropyl)-1alpha,25-dihydroxy-19-norvitamin D3	Sterol Lipids	Secosteroids	Vitamin D3 and derivatives	M+Na	C29H50O4	38.6	0	0.116894	93.0036	100 - 32.1 - 5.8 - 0.761		485.36	1	3.796	1.49054	0.0264323	1.52565	0.702
6.75_1658.1115m/z		HMDB0012126	(N-Acetylglucosaminyl)2-diphosphodolichol	Prenol lipids	Polyprenols	Polyprenyl phospho carbohydrates	M+H-H2O	C96H160N2O17P2	36.9	0	-2.64233	87.8624	93.4 - 100 - 56.3 - 22 - 6.72 - 1.69 - 0.367		1658.11	1	6.74915	1.24427	0.022453	1.3046	0.694
7.97_731.5650m/z	PC(O-32:3)	LMGP01020018	PC(O-14:0/18:3(9Z,12Z,15Z))	Glycerophospholipids	Glycerophosphocholines	1-alkyl,2-acylglycerophosphocholines	M+NH4	C40H76NO7P	51.4	74.9	-6.72674	89.4747	100 - 44.8 - 11.2 - 2.04 - 0.294		731.565	1	7.96768	0.755418	0.0449899	1.10208	0.694
9.63_696.6861m/z		LMSP02020018	Cer(d18:0/h26:0)	Sphingolipids	Ceramides	N-acylsphinganines (dihydroceramides)	M+H	C44H89NO4	37.6	7.06	-0.451796	81.3633	100 - 49.1 - 12.6 - 2.26 - 0.312		696.686	1	9.62733	0.649924	0.0428137	1.51262	0.693
6.76_769.4880m/z	PA(P-40:5)	LMGP10030080	PA(P-20:0/20:5(5Z,8Z,11Z,14Z,17Z))	Glycerophospholipids	Glycerophosphates	1-(1Z-alkenyl),2-acylglycerophosphates	M+Cl	C43H75O7P	36.5	10.5	-8.75896	81.8804	100 - 47.6 - 12.5 - 2.37 - 0.355		769.488	-1	6.7648	1.3226	0.0451895	1.65857	0.692
0.58_1056.7140m/z	PE(34:1)-isoK pyrrole	LMGP00000059	PE(16:0/18:1(9Z))-15-isoLG pyrrole	Glycerophospholipids	Other Glycerophospholipids		M+Na	C59H104NO11P	33.2	0	-9.62695	76.5013	100 - 65.8 - 23.6 - 6.01 - 1.21 - 0.204		1056.71	1	0.5829	1.202	0.033271	1.06835	0.692
2.66_286.3091m/z		HMDB0002384/LMFA06000098/C01838	Stearaldehyde	Fatty Acyls	Fatty aldehydes		M+NH4	C18H36O	36.5	0	-4.95621	88.3556	100 - 19.9 - 2.08 - 0.152		286.309	1	2.66495	1.24569	0.0416901	1.11805	0.685
6.48_788.5969m/z	PE(O-42:6)	LMGP02020089	PE(O-20:0/22:6(4Z,7Z,10Z,13Z,16Z,19Z))	Glycerophospholipids	Glycerophosphoethanolamines	1-alkyl,2-acylglycerophosphoethanolamines	M+H-H2O	C47H84NO7P	32	0	2.04515	62.6711	100 - 52.4 - 14.9 - 3.01 - 0.481		788.597	1	6.48088	0.747355	0.0467047	1.23652	0.685
1.14_592.3378m/z	LPC(22:5)	HMDB0010402/LMGP01050142	LysoPC(22:5(4Z,7Z,10Z,13Z,16Z))	Glycerophospholipids	Glycerophosphocholines	Monoacylglycerophosphocholines	M+Na	C30H52NO7P	49.4	56.6	0.720395	91.3482	100 - 33.7 - 6.93 - 1.06 - 0.132		592.338	1	1.13817	1.32688	0.0365222	1.42101	0.683
1.14_537.2293m/z		HMDB0010345/LMST05010062	Aldosterone 18-glucuronide	Sterol Lipids	Steroid conjugates	Glucuronides	M+H	C27H36O11	36.9	0	-6.99564	92.3869	100 - 30 - 6.61 - 1.08 - 0.149		537.229	1	1.13817	1.36055	0.0401453	1.17567	0.678
8.57_750.5777m/z	C24:1 CerP	HMDB0010705/LMSP02050007	CerP(d18:1/24:1(15Z))	Sphingolipids	Ceramides	Ceramide 1-phosphates	M+Na	C42H82NO6P	43.3	21.2	0.707215	96.1553	100 - 47 - 12 - 2.19 - 0.316		750.578	1	8.56945	0.821627	0.049997	1.03387	0.677
10.49_743.6222m/z	TG(42:1)	LMGL03013267	TG(12:0/15:0/15:1(9Z))[iso6]	Glycerolipids	Triradylglycerols	Triacylglycerols	M+Na	C45H84O6	39.9	14.8	8.63533	94.1334	100 - 49.9 - 13.4 - 2.55 - 0.382		743.622	1	10.4934	0.753312	0.049551	1.51579	0.676
0.87_198.1848m/z		LMFA01100005	12-amino-dodecanoic acid	Fatty Acyls	Fatty Acids and Conjugates	Amino fatty acids	M+H-H2O	C12H25NO2	37.1	0	-1.85091	87.702	100 - 13.7 - 1.28		198.185	1	0.8717	1.20312	0.0470643	1.1729	0.674
6.76_784.7339m/z		LMPR03010007/C17558	undecaprenol	Prenol Lipids	Polyprenols	Bactoprenols	M+NH4	C55H90O	30	0	1.15855	51.6061	100 - 60.6 - 18.2 - 3.63 - 0.54		784.734	1	6.75713	1.2782	0.0309976	1.86644	0.664

### Sheet: MV
Table S4.2. Detailed information on candidate biomarkers in microvesicles.
Feature	Compound	Compound ID	Description	Category	Main Class	Sub Class	Adducts	Formula	Score	Fragmentation Score	Mass Error (ppm)	Isotope Similarity	Theoretical Isotope Distribution	Neutral mass (Da)	m/z	Charge	Retention time (min)	ratio	t.test_p.value_BHcorrect	VIP	AUC
0.97_746.5259m/z	PS(34:0)	LMGP03010932	PS(13:0/21:0)	Glycerophospholipids	Glycerophosphoserines	Diacylglycerophosphoserines	M+H-H2O	C40H78NO10P	40.4	19.1	-9.31265	93.1475	100 - 44.9 - 11.9 - 2.33 - 0.368		746.526	1	0.974233	0.786726	3.16283e-05	2.40557	0.841
3.35_884.6675m/z	PS(O-42:0)	LMGP03020069	PS(O-20:0/22:0)	Glycerophospholipids	Glycerophosphoserines	1-alkyl,2-acylglycerophosphoserines	M+Na	C48H96NO9P	37.5	0	-4.60211	92.8896	100 - 53.7 - 16 - 3.43 - 0.585		884.668	1	3.35152	0.819095	0.000269439	1.84608	0.832
0.95_426.3049m/z	PI(O-36:1)	LMGP06020048	PI(O-20:0/16:1(9Z))	Glycerophospholipids	Glycerophosphoinositols	1-alkyl,2-acylglycerophosphoinositols	M+2H	C45H87O12P	32.5	0.858	2.09687	64.3297	100 - 50.1 - 14.8 - 3.2 - 0.562		426.305	2	0.95115	0.584015	0.000354252	1.39764	0.81
1.73_890.6437m/z	C24(OH) Sulfatide	LMSP06020014	(3'-sulfo)Galbeta-Cer(d18:1/24:0(2OH))	Sphingolipids	Acidic glycosphingolipids	Sulfoglycosphingolipids (sulfatides)	M+H-H2O	C48H93NO12S	30.4	4.06	5.68956	54.2471	100 - 54.6 - 21.6 - 6.34 - 1.49 - 0.293		890.644	1	1.72583	0.63805	0.00204151	1.71348	0.808
1.85_714.5371m/z	PE(O-33:0)	LMGP02020062	PE(O-20:0/13:0)	Glycerophospholipids	Glycerophosphoethanolamines	1-alkyl,2-acylglycerophosphoethanolamines	M+Na	C38H78NO7P	40.3	12.3	-5.3379	95.4628	100 - 42.6 - 10.3 - 1.81 - 0.254		714.537	1	1.85412	1.24798	0.00603868	1.71336	0.795
0.82_690.4980m/z		LMSP0501AA54	GlcCer(d14:2(4E,6E)/18:1(9Z))	Sphingolipids	Neutral glycosphingolipids	Simple Glc series	M+Na	C38H69NO8	37.4	0	9.7021	97.6566	100 - 42.6 - 10.5 - 1.89 - 0.274		690.498	1	0.821333	0.491095	0.00131162	1.24392	0.745
1.29_530.2683n	LPG(20:5)	LMGP04050030	PG(20:5(5Z,8Z,11Z,14Z,17Z)/0:0)	Glycerophospholipids	Glycerophosphoglycerols	Monoacylglycerophosphoglycerols	M+H, M+Na	C26H43O9P	38	2.69	7.30543	95.6044	100 - 29 - 5.89 - 0.897 - 0.113	530.268	531.276	1	1.29292	2.99079	0.0162963	1.54415	0.737
4.73_438.3545m/z		LMGL01020045	1-O-(2R-methoxy-4Z,7Z,10Z,13Z,16Z-docosapentaenyl)-sn-glycerol	Glycerolipids	Monoradylglycerols	Monoalkylglycerols	M+NH4	C26H44O4	49.4	79.8	-7.72727	76.051	100 - 28.8 - 4.81 - 0.591		438.355	1	4.72655	1.6421	0.00913414	1.04982	0.736
0.92_302.3063m/z		HMDB0000269/LMSP01020001/C00836	Sphinganine	Sphingolipids	Sphingoid bases	Sphinganines	M+H	C18H39NO2	38.9	0	3.01928	98.0829	100 - 20.4 - 2.38 - 0.203		302.306	1	0.920333	2.69693	0.0292726	1.51832	0.73
2.82_449.2844m/z		LMST03020073	1alpha-hydroxy-24-(dimethoxyphosphoryl)-25,26,27-trinorvitamin D3 / 1alpha-hydroxy-24-(dimethoxyphosphoryl)-25,26,27-trinorcholecalciferol	Sterol Lipids	Secosteroids	Vitamin D3 and derivatives	M+H-H2O	C26H43O5P	37	0	6.1718	92.0418	100 - 28.8 - 5.02 - 0.651		449.284	1	2.81902	2.80156	0.0477377	1.49004	0.724
1.96_529.2848m/z	PS(16:0)	LMGP03010021	PS(8:0/8:0)	Glycerophospholipids	Glycerophosphoserines	Diacylglycerophosphoserines	M+NH4	C22H42NO10P	35.9	0	-7.2048	87.8364	100 - 25 - 5.06 - 0.743		529.285	1	1.96073	3.35514	0.00754473	1.98058	0.723
1.07_354.3371m/z		LMFA08040010	Anandamide (20:l, n-9)	Fatty Acyls	Fatty amides	N-acyl ethanolamines (endocannabinoids)	M+H	C22H43NO2	39.6	0	1.12001	99.1284	100 - 24.7 - 3.34 - 0.323		354.337	1	1.07207	1.97677	0.0282536	1.23412	0.703
5.64_569.5994m/z		LMSP00000018	Cer(m18:0/18:0)	Sphingolipids	Other Sphingolipids		M+NH4	C36H73NO2	33.5	0	2.55619	70.7201	100 - 40.2 - 8.29 - 1.17 - 0.125		569.599	1	5.6397	1.68445	0.0439522	1.02365	0.696
4.80_727.5725m/z		HMDB0062665/LMSP03010004	SM(d18:0/16:0)	Sphingolipids	Phosphosphingolipids	Ceramide phosphocholines (sphingomyelins)	M+Na	C39H81N2O6P	38.8	0	0.126286	94.3088	100 - 44.1 - 10.7 - 1.87 - 0.259		727.573	1	4.79508	1.76541	0.0367609	1.03652	0.695
6.78_784.7317m/z		LMPR03010007/C17558	undecaprenol	Prenol Lipids	Polyprenols	Bactoprenols	M+NH4	C55H90O	35.5	0	-1.64186	79.6663	100 - 60.6 - 18.2 - 3.63 - 0.54		784.732	1	6.77665	2.08139	0.0177763	1.27517	0.692
3.72_484.4727m/z		HMDB0011758	Cer(d18:0/12:0)	Sphingolipids	Ceramides	Ceramides	M+H	C30H61NO3	38.7	0	0.678418	94.3188	100 - 33.6 - 6.09 - 0.783		484.473	1	3.71632	2.96725	0.0478921	1.45993	0.663
2.99_695.3926m/z		LMGP20040031	OHOOA-PS	Glycerophospholipids	Oxidized glycerophospholipids	Oxidized glycerophosphoserines	M+NH4	C32H56NO12P	36.7	0	7.02354	91.2256	100 - 36.1 - 8.79 - 1.6 - 0.242		695.393	1	2.98658	2.24943	0.00923708	1.55545	0.654

### Sheet: Exo
Table S4.3. Detailed information on candidate biomarkers in exosomes.
Feature	Compound	Compound ID	Description	Category	Main Class	Sub Class	Adducts	Formula	Score	Fragmentation Score	Mass Error (ppm)	Isotope Similarity	Theoretical Isotope Distribution	Neutral mass (Da)	m/z	Charge	Retention time (min)	ratio	t.test_p.value_BHcorrect	VIP	AUC
0.58_502.2374m/z	LPE(17:2)	LMGP02050016	PE(17:2(9Z,12Z)/0:0)	Glycerophospholipids	Glycerophosphoethanolamines	Monoacylglycerophosphoethanolamines	M+K	C22H42NO7P	37	0	9.34737	95.3606	100 - 24.9 - 4.41 - 0.584		502.237	1	0.5849	2.67273	0.0443672	2.76103	0.737
1.26_594.3734m/z	POVPC	LMGP20010005	PC(16:0/5:0(CHO))	Glycerophospholipids	Oxidized glycerophospholipids	Oxidized glycerophosphocholines	M+H	C29H56NO9P	48	59.4	-5.38047	86.678	100 - 32.7 - 7.03 - 1.13 - 0.15		594.373	1	1.25785	1.39013	0.0385644	1.7982	0.73
0.91_550.3348m/z	LPC(22:6)	HMDB0010404/LMGP01050056	LysoPC(22:6(4Z,7Z,10Z,13Z,16Z,19Z))	Glycerophospholipids	Glycerophosphocholines	Monoacylglycerophosphocholines	M+H-H2O	C30H50NO7P	29.2	0	9.90568	56.9355	100 - 33.7 - 6.93 - 1.06 - 0.132		550.335	1	0.9087	1.24342	0.0302942	1.37383	0.719
9.25_623.6218n		LMSP02020025	Cer(d20:0/20:0)	Sphingolipids	Ceramides	N-acylsphinganines (dihydroceramides)	M+H, M+Na	C40H81NO3	39.8	3.52	0.198767	95.5155	100 - 44.7 - 10.4 - 1.66 - 0.205	623.622	646.611	1	9.24628	0.779054	0.0456706	1.93311	0.712
10.25_878.7356n	TG(54:6)	LMGL03010357	TG(17:0/17:2(9Z,12Z)/20:4(5Z,8Z,11Z,14Z))[iso6]	Glycerolipids	Triradylglycerols	Triacylglycerols	M+Na, M+K, M+NH4	C57H98O6	54.5	76.4	-0.84418	97.0053	100 - 63 - 20.7 - 4.74 - 0.839 - 0.122	878.736	896.77	1	10.2516	0.63883	0.03624	1.55119	0.688
0.75_335.1259m/z		HMDB0001013	Cotinine glucuronide	Organooxygen compounds	Carbohydrates and carbohydrate conjugates	N-glucuronides	M+H-H2O	C16H20N2O7	56.2	94	6.04832	94.1172	100 - 18.5 - 3.06 - 0.355		335.126	1	0.748767	1.3834	0.0456706	1.84157	0.672
