## Supplementary material for "Lipidomic profiling of plasma extracellular vesicles as an effective means to evaluate the risk of preterm birth": Table S5

### Sheet: LipidMix Internal Standards
Table S5. The transitions of LipidMix Internal Standards.
Compound Name	Q1	Q3	CE	DP
18:1(d7) Chol Ester	675.7	338.5	21	60
	675.7	321.5	36	60
	675.7	303.4	40	60
15:0-18:1(d7) PC	753.8	184.1	39	50
Cholesterol (d7)	376.4	302.3	36	130
	376.4	275.2	42	140
	376.4	208.9	40	140
15:0-18:1(d7)-15:0 TAG	834.9	592.6	46	60
	834.9	570.6	50	45
	834.9	545.6	44	40
d18:1-18:1(d9) SM	738.8	184.1	35	70
15:0-18:1(d7) PG (Na Salt)	764.3	705.4	40	80
	764.3	580.7	45	80
18:1(d7) Lyso PC	529.6	184.1	32	80
	529.6	511.5	30	80
15:0-18:1(d7) DAG	588.5	299.2	15	45
	588.5	570.5	20	55
15:0-18:1(d7) PI (NH4 Salt)	846.8	778.5	35	50
	846.8	465.4	42	75
15:0-18:1(d7) PA (Na Salt)	689.3	551.5	29	45
	689.3	492.1	44	55
15:0-18:1(d7) PE	711.6	570.7	26	70
	711.6	342.1	47	80
18:1(d7) Lyso PE	487.4	346.3	31	70
15:0-18:1(d7) PS (Na Salt)	771.6	681.6	23	60
	771.6	184.3	38	55
	771.6	510.4	38	75
18:1(d7) MAG	364.3	292.3	13	60
	364.3	346.6	14	60
