## Supplementary material for "Lipidomic profiling of plasma extracellular vesicles as an effective means to evaluate the risk of preterm birth": Table S6

### Sheet: Sheet1
Table S6. The CVs of LipidMix Internal Standards in QC samples and clinical samples. The values of CV < 20% are marked in red.
Compound Name	Chemical Formula	Q1	Q3	Retention Time	CV(QC)%	CV(MV)%
18:1(d7) Lyso PC	C26H45D7NO7P	529.6	184.1	1.44	4.96319	4.89594
15:0-18:1(d7) PC	C41H73D7NO8P	753.8	184.1	7.83	5.43883	5.23061
18:1(d7) Lyso PE	C23H39D7NO7P	487.4	346.3	1.52	7.28525	6.25987
d18:1-18:1(d9) SM	C41H72D9N2O6P	738.8	184.1	6.93	2.56669	8.43778
15:0-18:1(d7) PG (Na Salt)	C39H67D7NaO10P	764.3	580.7	6.93	8.62078	12.7674
15:0-18:1(d7) PE	C38H67D7NO8P	711.6	570.7	7.97	15.2726	13.0113
Cholesterol (d7)	C27H39D7O	376.4	302.3	0.76	5.7585	17.1357
15:0-18:1(d7) DAG	C36H61D7O5	588.5	299.2	8.72	23.5119	34.2678
18:1(d7) Chol Ester	C45H71D7O2	675.7	338.5	3.85	18.7712	45.069
15:0-18:1(d7)-15:0 TAG	C51H89D7O6	834.9	592.6	11.1	8.7837	53.6398
15:0-18:1(d7) PI (NH4 Salt)	C42H75D7NO13P	846.8	778.5	_	_	_
18:1(d7) MAG	C21H33D7O4	364.3	292.3	_	_	_
15:0-18:1(d7) PA (Na Salt)	C36H61D7NaO8P	689.3	551.5	_	_	_
15:0-18:1(d7) PS (Na Salt)	C39H66D7NNaO10P	771.6	681.6	_	_	_
